# The transcription factor BCL11A restores differentiation potential to aged oligodendrocyte progenitor cells

**DOI:** 10.1101/2025.11.19.689239

**Authors:** Tanay Ghosh, Roey Baror, Chao Zhao, Amar Sharma, Wing Hei Au, András Lakatos, Nick Goldman, Robin JM Franklin

## Abstract

In young animals, oligodendrocyte progenitor cells (OPCs) undergo robust differentiation, progressing through stages to become pre-myelinating oligodendrocytes (Pre-OL) and ultimately myelinating oligodendrocytes (OLs). However, OPCs from aged animals have reduced differentiation ability. This disrupts myelin maintenance in the central nervous system (CNS), leading to a lack of remyelination following demyelinating injury and impaired adaptive myelination as a mechanism of learning. To uncover novel factors essential for restoring resilience in aged OPCs, we employed a data-driven approach involving the development of a computational pipeline, gSWITCH (accessible at: https://altoslabs.shinyapps.io/gSWITCH/), that allows for capture of precise dynamic gene expression patterns to pinpoint potential ‘switch’ genes during lineage progression. Using gSWITCH to identify potential switch genes crucial for OPCs, we conducted a comparative analysis of gene expression in OPCs isolated from young and aged animals. This revealed a group of transcription factors with decreased expression in aged OPCs. Further analysis of transcription factor binding site enrichment in OPC switches highlighted Bcl11a, a zinc finger transcription factor that could potentially serve as a master regulator of many switch genes. Ectopic overexpression of Bcl11a in aged OPCs did not enhance their proliferation; however, it significantly enhanced their differentiation into OLs. Overexpression of Bcl11a in aged mice, followed by demyelination injury in spinal cord white matter, significantly increased the differentiation of OPCs into OLs within the injury region compared to control aged mice. Furthermore, we found that Bcl11a is absent in invertebrates and has undergone pervasive purifying selection throughout vertebrate evolution, constraining its amino-acid sequence by eliminating deleterious mutations. Our study shows that reversing the age-related decline of this evolutionarily conserved factor in aged OPCs restores their impaired capacity for differentiation.
