## Supplementary material for "The transcription factor BCL11A restores differentiation potential to aged oligodendrocyte progenitor cells": Transcription factor (TF) switches in OL lineage

### Sheet: TF Switches  OL lineage
Transcription factor (TF) Type 1 switches							TF Type 2 switches							TF Type 3 switches							TF Type 4 switches
	Gene_symbol	OPC	PreOL	OL				Gene_symbol	OPC	PreOL	OL				Gene_symbol	OPC	PreOL	OL				Gene_symbol	OPC	PreOL	OL
ENSRNOG00000017748	Nkx6-2	-1.07842	0	5.18081			ENSRNOG00000014152	Kcnip3	-1.78806	0	-3.49124			ENSRNOG00000005943	Sp8	2.38242	0	-2.67815			ENSRNOG00000001572	Hoxd1	2.45625	0	6.43244
ENSRNOG00000028274	Myrf	-1.15417	0	3.35049			ENSRNOG00000017346	Myt1	-1.1789	0	-3.46128			ENSRNOG00000015906	Tgif1	0.846123	0	-2.60523			ENSRNOG00000032639	Foxo6	1.63532	0	3.70246
ENSRNOG00000008088	Btbd3	-0.784682	0	3.03829			ENSRNOG00000020514	Sox6	-1.79153	0	-3.06254			ENSRNOG00000030034	Sox11	2.66132	0	-2.42313			ENSRNOG00000008622	Creb5	1.13481	0	3.59579
ENSRNOG00000011427	Hr	-1.4917	0	2.28279			ENSRNOG00000007408	Ebf4	-0.819445	0	-2.48609			ENSRNOG00000007049	Bcl11a	1.47716	0	-2.4152			ENSRNOG00000003694	Prox1	1.03028	0	3.39878
ENSRNOG00000022162	Pbx3	-0.637182	0	2.17296			ENSRNOG00000027145	Rora	-1.77383	0	-0.648254			ENSRNOG00000008005	Akna	0.802114	0	-2.39921			ENSRNOG00000001277	Mafk	2.26127	0	1.14399
ENSRNOG00000011305	Sox10	-2.94215	0	2.07636										ENSRNOG00000002309	Hlx	0.928407	0	-2.35689			ENSRNOG00000061862	Zbtb10	1.89349	0	0.902994
ENSRNOG00000009066	Thra	-0.807016	0	1.96769										ENSRNOG00000001704	Runx1	0.871286	0	-2.28285
ENSRNOG00000017900	rnf141	-0.464644	0	1.92082										ENSRNOG00000031163	Nfkbiz	1.62167	0	-2.10814
ENSRNOG00000025724	Mtf1	-1.05836	0	1.90132										ENSRNOG00000061070	Irf4	0.895867	0	-1.82978
ENSRNOG00000011241	Tfdp2	-0.156285	0	1.87611										ENSRNOG00000025023	Stat6	0.841651	0	-1.67819
ENSRNOG00000008529	Foxs1	-0.241054	0	1.81288										ENSRNOG00000004730	Meis2	0.722421	0	-1.62958
ENSRNOG00000028648	Olig1	-2.09922	0	1.78383										ENSRNOG00000022537	E2f8	2.6697	0	-1.56638
ENSRNOG00000002364	Rnf112	-0.389212	0	1.7605										ENSRNOG00000009899	Skil	1.27794	0	-1.32737
ENSRNOG00000005413	Creb3l1	-0.547182	0	1.63594										ENSRNOG00000009206	Fezf2	1.36939	0	-1.32666
ENSRNOG00000003517	Tbx2	-0.118733	0	1.50782										ENSRNOG00000001519	Dlx2	3.41088	0	-1.29541
ENSRNOG00000005480	Ybx3	-0.677722	0	1.43707										ENSRNOG00000001647	Ets2	1.05252	0	-1.23445
ENSRNOG00000017960	Deaf1	-0.472419	0	1.39486										ENSRNOG00000014460	Hivep1	0.927078	0	-1.22399
ENSRNOG00000014215	Klf9	-0.560734	0	1.34399										ENSRNOG00000005609	Neurod1	1.64193	0	-1.18071
ENSRNOG00000052469	Bmpr1a	-0.921392	0	1.30221										ENSRNOG00000023258	Nfkb1	0.920289	0	-1.15082
ENSRNOG00000038909	Pou3f3	-0.491713	0	1.28245										ENSRNOG00000026435	Arid3a	0.800703	0	-1.12737
ENSRNOG00000020905	Hdac5	-0.0234739	0	1.23212										ENSRNOG00000008144	Irf1	1.3131	0	-1.07867
ENSRNOG00000054989	Grhl1	-0.245021	0	1.12289										ENSRNOG00000001520	Dlx1	2.88131	0	-1.03004
ENSRNOG00000008634	Cc2d1b	-0.410334	0	1.11098										ENSRNOG00000026293	Jun	1.44925	0	-1.02423
ENSRNOG00000025651	Ikzf5	-0.0932862	0	1.10783										ENSRNOG00000007805	Mybl2	1.65429	0	-0.962754
ENSRNOG00000033316	Foxo4	-0.22838	0	1.06279										ENSRNOG00000057347	Cebpb	1.48968	0	-0.958433
ENSRNOG00000012826	Creb3l2	-0.222656	0	1.04918										ENSRNOG00000054437	Rel	2.83253	0	-0.886825
ENSRNOG00000028658	Olig2	-2.61479	0	0.998455										ENSRNOG00000053562	Arx	1.89437	0	-0.812791
ENSRNOG00000018841	Sox8	-2.4345	0	0.98										ENSRNOG00000008644	Nkx2-1	1.59085	0	-0.805817
ENSRNOG00000020161	Zbtb7a	-0.0340914	0	0.946232										ENSRNOG00000017509	Eed	0.640939	0	-0.792786
ENSRNOG00000008658	Mitf	-0.274671	0	0.9365										ENSRNOG00000002949	Pgs1	0.918872	0	-0.781184
ENSRNOG00000006649	Thrb	-0.154745	0	0.927114										ENSRNOG00000005936	Foxm1	0.853271	0	-0.749998
ENSRNOG00000007400	Srebf2	-0.0321066	0	0.891601										ENSRNOG00000010086	Plagl2	0.795297	0	-0.735256
ENSRNOG00000013017	Arnt2	-1.38976	0	0.886756										ENSRNOG00000005049	Tbr1	1.30593	0	-0.724682
ENSRNOG00000005417	Zhx2	-1.01537	0	0.87922										ENSRNOG00000002266	Gsx2	3.1861	0	-0.701845
ENSRNOG00000017800	Foxc1	-0.646594	0	0.849608										ENSRNOG00000019311	Nfkb2	1.98483	0	-0.614294
ENSRNOG00000018231	Nacc2	-1.57318	0	0.841943										ENSRNOG00000001843	Bcl6	0.955967	0	-0.603477
ENSRNOG00000002175	Clock	-0.0542482	0	0.840133										ENSRNOG00000005148	Scrt2	2.2724	0	-0.60029
ENSRNOG00000005227	Tfap4	-0.063686	0	0.818406										ENSRNOG00000051458	Hic2	0.838813	0	-0.580198
ENSRNOG00000003787	Lcorl	-0.420535	0	0.807555										ENSRNOG00000003300	Btg2	1.77192	0	-0.559203
ENSRNOG00000045918	Jarid2	-0.0606985	0	0.801997										ENSRNOG00000028187	Sp9	3.5591	0	-0.508283
ENSRNOG00000020640	Zbtb7b	-0.0532665	0	0.801728										ENSRNOG00000002074	Rest	0.722975	0	-0.489553
ENSRNOG00000012728	Nkx2-2	-2.83381	0	0.793907										ENSRNOG00000057031	Six3	1.2028	0	-0.378343
ENSRNOG00000018996	Phf7	-0.239603	0	0.726606										ENSRNOG00000008224	Jdp2	1.09601	0	-0.377224
ENSRNOG00000003463	Srebf1	-0.592029	0	0.6591										ENSRNOG00000010905	Dlx5	3.22677	0	-0.376543
ENSRNOG00000014096	Nr3c1	-0.199777	0	0.617407										ENSRNOG00000012702	Nfya	0.940752	0	-0.356516
														ENSRNOG00000043095	Etv3	1.12697	0	-0.338014
														ENSRNOG00000008929	Aebp2	1.23789	0	-0.283514
														ENSRNOG00000009341	Hivep3	1.65155	0	-0.264031
														ENSRNOG00000042140	Eomes	2.16147	0	-0.25814
														ENSRNOG00000007607	Nr4a1	1.70906	0	-0.216982
														ENSRNOG00000026252	E2f7	1.72104	0	-0.19835
														ENSRNOG00000022804	Foxp4	1.18361	0	-0.163544
														ENSRNOG00000016885	Klf6	1.57886	0	-0.156313
														ENSRNOG00000003544	Tbx4	0.859412	0	-0.126183
														ENSRNOG00000019677	Arid3b	0.735701	0	-0.124246
														ENSRNOG00000007197	Nr1h4	0.808616	0	-0.117062
														ENSRNOG00000000323	Prdm1	1.61911	0	-0.109973
														ENSRNOG00000058593	Zbtb1	1.43845	0	-0.0885345
														ENSRNOG00000001582	Bach1	1.2603	0	-0.0682676
														ENSRNOG00000058663	Suz12	0.633181	0	-0.0384288
														ENSRNOG00000011114	Tbpl1	1.15489	0	-0.0141712
